# Novel regulators of zebrafish glomerular development

**DOI:** 10.64898/2026.10.27.762292

**Authors:** Omodasola Adekeye, Blanca de Juan Mora, Ritu Tomar, Olaleye Olajuyin, Clemence Rouzier, Nicole Rainford, Brian Hartman, Daemon Dikeman, Celeste Nobrega, Joel Graber, Caramai Kamei, Iain A. Drummond

## Abstract

Podocyte cell differentiation in coordination with specialized endothelial cells forms the glomerulus, the kidney blood filter. Genetic analysis of animal models and human affected individuals has identified over 50 susceptibility genes that, when mutated, cause filtration defects or proteinuria. To explore the potential for new genetic pathways or components in glomerular development, we generated a transcriptome of micro-dissected three-day-post-fertilization zebrafish larval pronephric glomeruli and conducted a CRISPR-Cas9 G0 mutagenesis screen of less well characterized genes that showed glomerulus-enriched expression. Differential gene expression comparing glomeruli to whole larvae revealed a significant overlap of zebrafish glomerular-enriched gene expression with the human podocyte transcriptome. CRISPR-Cas9 G0 mutagenesis of twelve genes identified eight potential new causes of proteinuria in larval zebrafish based on glomerular leakage of rhodamine-labelled, 500 kDa high molecular weight dextran. Novel causes of proteinuria include regulators of small GTPases (*fam49ba/cyrib, rasgrp3*), cell adhesion/phosphatidylinositol metabolism (*ptprq*), and an upstream regulator of the hippo pathway (*frmd6*). Our glomerular transcriptome and screening results open new opportunities to explore glomerular cell differentiation and function.
