## Supplementary material for "Novel regulators of zebrafish glomerular development": Table S1

### Sheet: Sheet1
Guide RNAs and PCR primers used in this study
gene	guide RNA 1	guide RNA 2
lmo4a	CTGAAGACAAGATATACTCCGGG	AGGTAGTGACCCATTTAATATGG
bcl3	TGGATCTTACCAACAAGCGTGGG	GAGTTCATCCTAAGGAATCACGG
frmd6	AGTGAGGGGCACAAATCTACAGG	CACCAACAACTCCTGACACACGG
sbno2b	ACGAGTGCACGCCTTGAATAAGG	GTGCTGAGTAGGTCACAAACAGG
nfxl1	TTGCTCCAGAAGACGGCCATCGG	CACCAGGAAGATGGAGTCTTTGG
nephrin	TAACACGCTGCTTGCTCGACGGG	GGGTAACTTGGTTGATGCTCTGG
ptprq	GGTGAACGGGTCGGTTCCACCGG
il2rb	AACTGGCTTCACACGCACCCTGG	GGAGTCCTGCCGTATCCTGGAGG
lifrb	TCTGGAAAAGGGATCCTTGTGGG	GCACTGCAATGGTATAGGTGAGG
grid2ipb	GACCACCATGAGCGTCCTCAAGG	GCTCACCCAAACTCTTGCTACGG
ankdd1b	CGAGATGATTCTGAAAGCCGGGG	GCTCTTGGAGTGGCGGCAAGAGG
rasgrp3	GTAAGCACAGTAATTACCGTTGG	TCATCTGGAACCCATCGAGTTGG
fam49ba	CCCAACTCAGCATCTGGAGCAGG	CAACGCAGGGAACTTTTTCCTGG
	RTPCR primers used for fragment analysis
bcl3 F	GGGATCAAGTCAACGGAATCA
bcl3 R	CCCACATCGTCAGTTTGAGTAG
lmo4a-1 F	AGCGGTAAGCGGTTAACTTTC
lmo4a-1 R	CACTTACCTGCTTCACACTTCC
lmo4a-2 F	CAGTCAACATGTGCTTTGTTGTA
lmo4a-2 R	CAAGCCACGCTTTGTGAAAC
nfxl1 F	CATCTCTCTGAATCACGTCTGT
nfxl1 R	GCCACGGGTGATCCTTT
sbno2b F	TTCAGCGTCTCCAATGACC
sbno2b R	GGATCTGCTTGAGTCGTGTT
nephrin F	AGAAGTCCTGTCCACAAGCT
nephrin R	TAAGAGTGCGGGTTAGGGAC
frmd6 F	TCCGATTGTGTGTGAGCATAG
frmd6 R	ACAGATGGCAGTCCTTTAACC
ptprq (outer) F	CATGTTTCTGAAATATCTGCAAGCA
ptprq (outer) R	GTATCATTTCTGCACCTTGATGTTG
ptprq (inner) F	GTGTGTGTGTGCAGTACCAG
ptprq (inner) R	TTGGTGATCTCCGTGAAGCT
IL2RB (outer) F	GCA CAT ACA AGC TGG GAG GT
IL2RB (outer) R	TCA CGC TCT GAT GAA AAG CA
IL2RB (inner) F	AAA ACC CGG CCA ACT CTC TC
IL2RB (inner) R	TTT TAC AGA ACA CAC TTT TGG GT
LIFRB (outer) F	CAC TGA ACA GAT GAG GAC CGT
LIFRB (outer) R	ACT GAT GCG CCA GAA GAA GA
LIFRB (inner) F	CAG GGG TGT TTT TCA TTG TAT ATC TGT
LIFRB (inner) R	CTG ATG CGC CAG AAG AAG ATT T
GRID2IPB (outer) F	TGG CTC CTC GAA GCT GAT TG
GRID2IPB (outer) R	ACC CAC ACA CAA TGT CTC CC
GRID2IPB (inner) F	TCA TCC CCA AGA AGC ATC GG
GRID2IPB (inner) R	TGC ATA AAC AAT CAT ACC ACC CA
ANKDD1B (outer) F	CAC ACC TTA CTG GAG GCT GG
ANKDD1B (outer) R	CGA GTG TTG GCA GGT ATG GT
ANKDD1B (inner) F	TGT GAT CCG AAC CTA ACA GAT CA
ANKDD1B (inner) R	ACA ATT CTG TCA AGA ACA TGC TAC T
RASGRP3-1 (outer) F	CGA GTG GTC AGA CGT GTG AT
RASGRP3-1 (outer) R	GGG GTT CTC TGA GCA AGG AC
RASGRP3-1 (inner) F	TGT ATA ACA TAA AAC AGA GAG AGG TGA
RASGRP3-1(inner) R	GTT CTC TGA GCA AGG ACA GCT
RASGRP3-2 (outer) F	TGG TGC ATG GAG AAT GAG CT
RASGRP3-2 (outer) R	TAA CAA TGC AGG GCG ATG GA
RASGRP3-2 (inner) F	AGT GTA TGG AAC GGT GTC AGA
RASGRP3-2 (inner) R	AGC GAG TTC TCA TAT GCA TAG TCT
Fam49ba-2 (outer) F	TTC AGA GCG TGC CAC AAA TC
Fam49ba-2 (outer) R	GCC TAG AGA CAC GAT GTT CAT AA
Fam49ba-1 (outer) F	TCA CAG ATC AAC AGC AGC CAA TGG
Fam49ba-1 (outer) R	TCA CAC ATC CAA TCT TCA CTC ACA
Fam49ba-2 (inner) F	ATC ACG CAC AAT CAG CAT CC
Fam49ba-2 (inner) R	ACA GCT CTT CTT GAC TAC ACA A
Fam49ba-1 (inner) F	AGC GCT GGT GTT TCT TCT GTC TCT
Fam49ba-1 (inner) R	GCT TGG TTA CCT TGA GCT CAT CGA
M13IL2RB (inner) F	TGT AAA ACG ACG GCC AGT AAA ACC CGG CCA ACT CTC TC
M13LIFRB (inner) F	TGT AAA ACG ACG GCC AGT CAG GGG TGT TTT TCA TTG TAT ATC TGT
M13GRID2IPB (inner) F	TGT AAA ACG ACG GCC AGT TCA TCC CCA AGA AGC ATC GG
M13ANKDD1B (inner) F	TGT AAA ACG ACG GCC AGT TGT GAT CCG AAC CTA ACA GAT CA
M13RASGRP3-1 (inner) F	TGT AAA ACG ACG GCC AGT TGT ATA ACA TAA AAC AGA GAG AGG TGA
M13RASGRP3-2 (inner) F	TGT AAA ACG ACG GCC AGT AGT GTA TGG AAC GGT GTC AGA
M13Fam49ba-2 (inner) F	TGT AAA ACG ACG GCC AGT ATC ACG CAC AAT CAG CAT CC
M13Fam49ba-1 (inner) F	TGT AAA ACG ACG GCC AGT AGC GCT GGT GTT TCT TCT GTC TCT
CYRIB (inner) situ probe F	CCA TCA TCT TTG CTT CGT CG
CYRIB (inner) situ probe R	GTG AGC TGG TGA GGT ACT CC
T7	TAA TAC GAC TCA CTA TAG G
SP6	ATT TAG GTG ACA CTA TA GA
6FAM-M13	TGT AAA ACG ACG GCC AGT
