## Supplementary material for "Novel regulators of zebrafish glomerular development": Table S4

### Sheet: Blastp query
BLASTP 2.15.0+ comparison of proteins enriched 4-fold or greater in Human podocytes (KPMP_scRNASeq-diffex_Podocyte_all-samples) and zebrafish glomeruli (see Table S1, this study).
Human gene ID	Zebrafish gene ID	% identity	alignment length	mismatches	gap opens	q. start	q. end	s. start	s. end	e-value	bit score
ACTN4	actn4	86.617	934	115	2	1	934	1	924	0	1697
ADAMTS19	adamts17	54.64	1056	405	10	169	1214	59	1050	0	1200
ADAMTS9	adamts9	66.667	1467	451	13	1	1454	1	1442	0	2031
ALS2CL	als2a	32.383	982	598	19	9	948	32	989	6.47e-143	449
AMOT	amot	57.66	940	295	24	9	886	57	955	0	843
ARHGEF12	arhgef12b	51.841	1331	538	29	6	1280	3	1286	0	1167
ARHGEF3	arhgef3	74.656	509	101	4	1	503	1	487	0	768
ARRDC4	arrdc3a	53.117	401	173	5	15	406	4	398	1.89e-145	417
ATP10A	atp10a	69.923	1300	362	11	24	1312	30	1311	0	1881
AXDND1	axdnd1	35.083	1029	613	21	1	1006	1	997	4.32e-177	540
BMP2	bmp2b	64.354	418	122	10	1	397	1	412	4.16e-175	492
BMP7	bmp6	66.024	415	130	5	22	432	11	418	0	560
CACNB2	cacnb2a	80.342	468	88	3	1	465	1	467	0	754
CBLB	cblb	66.232	998	263	24	1	982	1	940	0	1108
CCN2	ccn2a	78.198	344	74	1	7	350	4	346	0	565
CDC14A	cdc14ab	63.245	604	185	11	3	595	19	596	0	717
COL4A3	col4a1	50.692	1229	561	13	467	1668	106	1316	0	751
COL4A4	col4a2	43.939	1782	783	37	5	1688	4	1667	0	816
CPNE8	cpne3	53.889	540	229	10	19	550	2	529	0	530
CPXM1	aebp1a	52.208	634	264	7	115	719	303	926	0	659
CR1	svep1	26.929	2061	1221	83	241	2207	1632	3501	4.03e-161	557
CRB2	crb2a	39.108	1368	694	27	30	1286	128	1467	0	904
CRIM1	crim1	70.525	1028	291	9	15	1036	7	1028	0	1479
CTSV	ctsla	64.201	338	116	3	3	335	1	338	6.31e-167	466
DACH1	dachc	72.355	586	147	5	122	707	22	592	0	777
DAG1	dag1	61.227	864	276	14	45	896	51	867	0	903
DCBLD2	dcbld2	53.879	709	262	14	49	755	16	661	0	669
DOCK5	dock1	60.933	1093	389	14	766	1838	722	1796	0	1287
ECM2	si:dkey-6n6.1	50.605	413	187	4	278	674	111	522	9.79e-129	389
EDIL3	edil3a	87.097	434	56	0	5	438	4	437	0	820
EFEMP1	efemp2b	47.59	498	199	8	2	494	1	441	1.49e-161	462
EHD2	ehd3	71.881	537	146	2	1	537	1	532	0	773
ENPEP	enpep	58.481	961	374	11	1	952	4	948	0	1174
EPB41L5	epb41l5	58.386	793	258	15	1	741	1	773	0	838
F2R	f2r	46.982	381	189	7	53	426	40	414	7.83e-121	355
F5	hephl1a	35.865	711	379	15	32	684	23	714	6.88e-125	421
FAM43A	fam43a	64.039	406	78	6	1	406	1	338	4.52e-174	488
FAT1	celsr1b	28.405	1461	899	42	2701	4048	237	1663	1.85e-126	447
FGFR4	fgfr4	66.088	749	248	3	45	787	152	900	0	991
FLRT3	flrt2	43.59	663	345	7	6	650	12	663	7.81e-172	503
FLT4	kdr	42.639	1311	656	24	29	1298	31	1286	0	1004
FOXC1	foxc1a	65.889	557	107	20	1	554	1	477	0	622
FOXC2	foxc1a	49.331	523	198	21	1	502	1	477	9.48e-142	414
FRMD1	zgc:172136	42.215	578	259	11	19	546	1	553	3.81e-140	414
FRY	fryb	75.679	3092	629	23	1	2997	1	3064	0	4596
FYN	yrk	77.449	541	107	5	1	538	1	529	0	876
FZD2	fzd9a	47.547	530	239	12	37	554	35	537	4.07e-161	469
GJA1	gja1b	80.469	384	72	3	1	383	1	382	0	614
GPC6	gpc4	57.926	511	206	5	13	519	11	516	0	622
GRIK2	grik4	44.943	870	450	13	19	876	8	860	0	713
GULP1	gulp1a	77.368	380	82	3	1	380	1	376	0	598
HS3ST3A1	si:ch211-216b21.2	65.602	407	113	7	14	407	8	400	0	517
HTRA1	htra1b	75.166	451	106	3	36	481	28	477	0	664
IQCJ-SCHIP1	schip1	67.653	473	114	11	71	537	3	442	0	517
IQGAP2	iqgap2	60.373	1663	571	10	1	1576	13	1674	0	1949
IQSEC2	iqsec1b	57.914	1074	358	26	295	1325	140	1162	0	1091
ITGA3	itga3b	47.214	1059	517	17	14	1052	6	1042	0	957
ITGAV	itga5	49.564	1033	492	18	30	1044	32	1053	0	976
ITGB3	itgb6	46.615	768	393	11	25	788	17	771	0	735
ITGB5	itgb6	45.598	761	387	10	28	780	21	762	0	705
ITGB8	itgb6	41.186	641	340	10	47	664	21	647	6.74e-176	522
KANK1	kank3	60.432	278	109	1	92	368	62	339	4.83e-121	351
KIRREL1	kirrel1b	57.5	800	265	18	6	758	8	779	0	842
LAMB2	lamb2	59.922	1784	712	3	18	1799	1	1783	0	2259
LARGE1	large2	75.33	758	175	4	1	755	1	749	0	1210
LIMS2	lims1	85.758	330	47	0	1	330	7	336	0	584
LMX1B	lmx1bb	86.053	380	49	2	24	403	1	376	0	625
LNX2	lnx2b	51.092	687	294	11	22	691	18	679	0	662
LTBP4	ltbp1	36.098	1230	580	40	25	1194	244	1327	0	664
LZTS2	lzts2a	47.587	746	279	24	1	670	1	710	2.96e-168	496
MAGI2	magi2a	63.355	1550	418	30	1	1456	11	1504	0	1793
MGAT5	mgat5	79.647	737	149	1	7	742	7	743	0	1263
MME	ece2b	38.252	698	404	10	56	751	94	766	2.58e-176	521
MRC2	pla2r1	33.516	1462	881	34	39	1473	18	1415	0	823
MTSS1	mtss1lb	58.553	760	223	13	5	729	9	711	0	724
MTSS2	mtss1lb	75.789	760	120	13	1	748	6	713	0	1012
MYH9	myh9b	82.948	1689	285	2	6	1693	4	1690	0	2832
MYL9	myl9b	94.767	172	9	0	1	172	1	172	8.85e-123	340
MYLIP	mylipa	75.785	446	101	3	1	444	1	441	0	723
MYO1B	myo1b	82.534	1105	192	1	4	1107	1	1105	0	1949
MYO1D	myo1g	65.61	1009	342	5	1	1004	1	1009	0	1386
MYO1E	myo1ea	81.033	1123	194	5	1	1109	1	1118	0	1883
NDRG2	ndrg3a	54.865	370	148	6	11	368	1	363	3.04e-133	383
NPHS1	nphs1	38.991	1249	692	18	32	1242	27	1243	0	810
NPHS2	nphs2	35.47	234	144	2	1	227	6	239	4.81e-29	112
NPR1	npr1a	63.514	1036	365	7	29	1059	39	1066	0	1368
NTNG1	ntng2a	56.823	491	207	2	19	508	8	494	0	598
PALLD	palld	67.507	674	192	13	12	673	732	1390	0	805
PARD3B	pard3bb	56.22	635	222	11	196	805	6	609	0	593
PARD6G	pard6gb	56.979	437	126	5	1	377	1	435	8.91e-162	458
PARVA	parvaa	90.883	351	32	0	23	373	23	373	0	655
PCOLCE2	pcolce2b	71.608	398	110	1	22	416	17	414	0	617
PDGFRB	pdgfrb	49.954	1087	487	17	30	1107	35	1073	0	940
PDLIM5	pdlim5b	52.308	650	233	15	2	597	3	629	0	595
PLA2R1	pla2r1	40.471	1443	791	22	38	1459	20	1415	0	1115
PLBD1	plbd1a	58.071	508	211	2	43	548	25	532	0	641
PLCE1	plce1	64.715	1998	642	19	293	2262	255	2217	0	2506
PRKCI	prkci	88.442	597	61	3	1	597	1	589	0	1094
PTPRD	ptprsa	67.925	1908	584	13	20	1914	27	1919	0	2695
PTPRO	ptpro	48.675	830	374	15	25	813	17	835	0	758
PTPRQ	ptprq	46.056	2358	1138	27	21	2300	1	2302	0	2031
RIPOR1	ripor1	67.928	502	123	7	7	476	7	502	0	641
SEMA3B	sema3b	62.667	750	243	9	29	746	29	773	0	975
SEMA3G	sema3bl	60.619	711	265	6	29	731	22	725	0	899
SERINC5	serinc5	60.917	458	177	2	1	457	1	457	0	558
SFMBT2	sfmbt2	62.514	867	301	9	40	895	9	862	0	1043
SMAD6	smad6b	62.451	506	162	9	1	497	1	487	0	597
SPATA13	spata13	59.58	715	264	10	574	1278	553	1252	0	852
SPSB1	spsb4a	75.18	278	65	2	1	274	1	278	5.84e-163	451
SPTB	sptbn1	57.523	2293	906	9	81	2328	2	2271	0	2659
SULF1	sulf1	65.173	1071	331	17	10	1067	10	1051	0	1366
SULF2	sulf1	65.975	867	267	9	31	871	29	893	0	1167
TANC1	tanc1b	61.017	1888	559	36	1	1880	49	1767	0	2114
TCF7L1	tcf7l1a	72.043	558	134	12	37	587	17	559	0	674
TEAD3	tead3a	81.055	417	69	6	23	436	1	410	0	672
TENM2	tenm4	61.408	2827	1011	28	1	2775	1	2799	0	3635
TENM3	tenm4	65.121	2761	893	19	1	2700	22	2773	0	3821
TJP1	tjp1a	64.605	1811	451	42	75	1862	38	1681	0	2002
TNS2	tns2a	51.609	777	279	20	32	731	16	772	0	719
TPM2	tpm4a	85.263	285	42	0	1	285	1	285	2.03e-155	432
TRPC6	trpc6a	74.146	878	193	10	24	898	21	867	0	1306
TYRO3	mertka	44.299	763	403	11	55	806	99	850	0	621
UNC5C	unc5b	59.803	913	330	11	40	929	29	927	0	1103
WT1	wt1a	73.864	440	88	11	74	506	1	420	0	625
WT1	wt1b	66.129	434	109	10	74	502	9	409	0	550
